# Purification, characterization and influence on membrane properties of the plant-specific sphingolipids GIPC

**DOI:** 10.1101/2020.10.01.313304

**Authors:** Adiilah Mamode Cassim, Yotam Navon, Yu Gao, Marion Decossas, Laetitia Fouillen, Axelle Grélard, Minoru Nagano, Olivier Lambert, Delphine Bahammou, Pierre Van Delft, Lilly Maneta-Peyret, Françoise Simon-Plas, Laurent Heux, Giovanna Fragneto, Jenny C. Mortimer, Magali Deleu, Laurence Lins, Sébastien Mongrand

## Abstract

The plant plasma membrane (PM) is an essential barrier between the cell and the external environment. The PM is crucial for signal perception and transmission. It consists of an asymmetrical lipid bilayer made up of three different lipid classes: sphingolipids, sterols and phospholipids. The most abundant sphingolipids in the plant PM are the Glycosyl Inositol Phosphoryl Ceramides (GIPCs), representing up to 40% of total sphingolipids, assumed to be almost exclusively in the outer leaflet of the PM. In this study, we investigated the structure of GIPCs and their role in membrane organization. Since GIPCs are not commercially available, we developed a protocol to extract and isolate GIPC-enriched fractions from eudicots (cauliflower and tobacco) and monocots (leek and rice). Lipidomic analysis confirmed the presence of different long chain bases and fatty acids. The glycan head groups of the different GIPC series from monocots and dicots were analysed by GC-MS showing different sugar moieties. Multiple biophysics tools namely Langmuir monolayer, ζ-Potential, light scattering, neutron reflectivity, solid state ^2^H-NMR and molecular modelling were used to investigate the physical properties of the GIPCs, as well as their interaction with free and conjugated phytosterols. We showed that GIPCs increase the thickness and electronegativity of model membranes, interact differentially with the phytosterols species and regulate the gel-to-fluid phase transition during temperature variations.
