## supplemental table 1 for "Purification, characterization and influence on membrane properties of the plant-specific sphingolipids GIPC"

### Sheet: GIPC
	Name	Q1 Mass	Q3 Mass
	IS_GM1_1547	1546.9	366.1
	IS_GM1_1569	1569.4	1277.7
	IS Cer d18:1_C17:0	552.536	264.471
	IS Cer d18:1_h17:0	568.531	264.471
	IS GluCer d18:1/c12:0	644.5	264.3
	GIPC-A d18:1_C16:0	1116.6	520.5
	GIPC-A-NH2 d18:1_C16:0	1117.64	520.5
	GIPC-A-NH2 d18:0_C16:0	1119.65	522.5
	GIPC-A d18:0_C16:0	1120.64	522.5
	GIPC-A-NH2 t18:1_C16:0	1133.61	536.6
	GIPC-A-NH2 d18:1_h16:0	1133.64	536.6
	GIPC-A d18:1_h16:0	1134.6	536.6
	GIPC-A t18:1_C16:0	1134.61	536.6
	GIPC-A-NH2 t18:0_C16:0	1135.6	538.5
	GIPC-A-NH2 d18:0_h16:0	1135.6	538.5
	GIPC-A t18:0_C16:0	1136.6	538.5
	GIPC-A d18:0_h16:0	1136.6	538.5
	GIPC-A d18:1_C18:0	1144.62	548.5
	GIPC-A-NH2 d18:1_C18:0	1145.68	548.5
	GIPC-A-NH2 d18:0_C18:0	1147.68	550.5
	GIPC-A d18:0_C18:0	1148.65	550.5
	GIPC-A-NH2 t18:1_h16:0	1149.6	552.5
	GIPC-A t18:1_h16:0	1150.6	552.5
	GIPC-A-NH2 t18:0_h16:0	1151.6	554.5
	GIPC-A t18:0_h16:0	1152.6	554.5
	GIPC-A-NHAc d18:1_C16:0	1159.65	520.5
	GIPC-A-NH2 d18:1_h18:0	1161.65	564.5
	GIPC-A-NHAc d18:0_C16:0	1161.67	522.5
	GIPC-A t18:1_C18:0	1162.65	564.6
	GIPC-A d18:1_h18:0	1162.66	564.5
	GIPC-A-NH2 d18:0_h18:0	1163.65	566.5
	GIPC-A-NH2 t18:0_C18:0	1163.65	566.5
	GIPC-A t18:0_C18:0	1164.62	566.5
	GIPC-A d18:0_h18:0	1164.65	566.5
	GIPC-A d18:1_C20:0	1172.68	606.5
	GIPC-A-NH2 d18:1_C20:0	1173.7	606.5
	GIPC-A-NHAc t18:1_C16:0	1175.7	536.6
	GIPC-A-NHAc d18:1_h16:0	1175.7	536.6
	GIPC-A-NH2 d18:0_C20:0	1175.72	608.5
	GIPC-A d18:0_C20:0	1176.68	608.5
	GIPC-A-NH2 t18:1_h18:0	1177.65	580.5
	GIPC-A-NHAc t18:0_C16:0	1177.7	538.6
	GIPC-A-NHAc d18:0_h16:0	1177.7	538.6
	GIPC-A t18:1_h18:0	1178.65	580.5
	GIPC-A-NH2 t18:0_h18:0	1179.64	582.5
	GIPC-A t18:0_h18:0	1180.6	582.5
	GIPC-A-NHAc d18:1_C18:0	1187.7	548.5
	GIPC-A-NH2 d18:1_h20:0	1189.7	592.5
	GIPC-A-NH2 t18:1_C20:0	1189.7	592.6
	GIPC-A-NHAc d18:0_C18:0	1189.7	550.5
	GIPC-A d18:1_h20:0	1190.68	592.5
	GIPC-A t18:1_C20:0	1190.68	592.6
	GIPC-A-NHAc t18:1_h16:0	1191.7	552.5
	GIPC-A-NH2 d18:0_h20:0	1191.71	594.5
	GIPC-A-NH2 t18:0_C20:0	1191.71	594.6
	GIPC-A d18:0_h20:0	1192.7	594.5
	GIPC-A t18:0_C20:0	1192.7	594.6
	GIPC-A-NHAc t18:0_h16:0	1193.7	554.5
	GIPC-A-NH2 d18:1_C22:0	1201.73	634.5
	GIPC-A d18:1_C22:0	1202.72	634.5
	GIPC-A-NHAc d18:1_h18:0	1203.7	564.5
	GIPC-A-NHAc t18:1_C18:0	1203.71	564.6
	GIPC-A-NH2 d18:0_C22:0	1203.75	636.5
	GIPC-A d18:0_C22:0	1204.73	636.5
	GIPC-A-NHAc d18:0_h18:0	1205.7	566.5
	GIPC-A-NH2 t18:1_h20:0	1205.7	608.6
	GIPC-A-NHAc t18:0_C18:0	1205.71	566.5
	GIPC-A t18:1_h20:0	1206.7	608.6
	GIPC-A-NH2 t18:0_h20:0	1207.7	610.6
	GIPC-A t18:0_h20:0	1208.7	610.6
	GIPC-A-NHAc d18:1_C20:0	1215.71	606.5
	GIPC-A-NH2 t18:1_C22:0	1217.7	620.6
	GIPC-A-NHAc d18:0_C20:0	1217.73	608.5
	GIPC-A-NH2 d18:1_h22:0	1217.73	620.5
	GIPC-A t18:1_C22:0	1218.7	620.6
	GIPC-A d18:1_h22:0	1218.71	620.5
	GIPC-A-NHAc t18:1_h18:0	1219.72	580.5
	GIPC-A-NH2 d18:0_h22:0	1219.74	622.5
	GIPC-A-NH2 t18:0_C22:0	1219.74	622.6
	GIPC-A t18:0_C22:0	1220.73	622.6
	GIPC-A d18:0_h22:0	1220.73	622.5
	GIPC-A-NHAc t18:0_h18:0	1221.7	582.5
	GIPC-A-NH2 d18:1_C24:1	1227.75	660.5
	GIPC-A d18:1_C24:1	1228.73	660.5
	GIPC-A-NH2 d18:0_C24:1	1229.77	662.5
	GIPC-A-NH2 d18:1_C24:0	1229.77	662.5
	GIPC-A d18:0_C24:1	1230.75	662.5
	GIPC-A d18:1_C24:0	1230.75	662.5
	GIPC-A-NHAc d18:1_h20:0	1231.71	592.5
	GIPC-A-NHAc t18:1_C20:0	1231.71	592.6
	GIPC-A-NH2 d18:0_C24:0	1231.78	664.5
	GIPC-A d18:0_C24:0	1232.76	664.5
	GIPC-A-NH2 t18:1_h22:0	1233.7	636.6
	GIPC-A-NHAc d18:0_h20:0	1233.72	594.5
	GIPC-A-NHAc t18:0_C20:0	1233.72	594.6
	GIPC-A t18:1_h22:0	1234.7	636.6
	GIPC-A-NH2 t18:0_h22:0	1235.7	638.6
	GIPC-A t18:0_h22:0	1236.7	638.6
	GIPC-A-NH2 t18:1_C24:1	1243.7	646.6
	GIPC-A-NHAc d18:1_C22:0	1243.74	634.5
	GIPC-A-NH2 d18:1_h24:1	1243.74	646.5
	GIPC-A-NH2 d18:1_C25:0	1243.78	676.5
	GIPC-A t18:1_C24:1	1244.7	646.6
	GIPC-A d18:1_h24:1	1244.73	646.5
	GIPC-A d18:1_C25:0	1244.76	676.5
	GIPC-A-NH2 d18:0_h24:1	1245.76	648.5
	GIPC-A-NH2 d18:1_h24:0	1245.76	648.5
	GIPC-A-NH2 t18:0_C24:1	1245.76	648.6
	GIPC-A-NHAc d18:0_C22:0	1245.76	636.5
	GIPC-A-NH2 d18:0_C25:0	1245.8	678.5
	GIPC-A-NH2 t18:1_C24:0	1245.8	648.6
	GIPC-A d18:0_h24:1	1246.74	648.5
	GIPC-A d18:1_h24:0	1246.74	648.5
	GIPC-A t18:0_C24:1	1246.75	648.6
	GIPC-A d18:0_C25:0	1246.78	678.5
	GIPC-A t18:1_C24:0	1246.8	648.6
	GIPC-A-NHAc t18:1_h20:0	1247.7	608.6
	GIPC-A-NH2 d18:0_h24:0	1247.78	650.5
	GIPC-A-NH2 t18:0_C24:0	1247.78	650.6
	GIPC-A d18:0_h24:0	1248.76	650.5
	GIPC-A t18:0_C24:0	1248.76	650.6
	GIPC-A-NHAc t18:0_h20:0	1249.7	610.6
	GIPC-A-NH2 d18:1_C26:0	1257.8	690.5
	GIPC-A d18:1_C26:0	1258.78	690.5
	GIPC-A-NHAc t18:1_C22:0	1259.7	620.6
	GIPC-A-NH2 t18:1_h24:1	1259.7	662.6
	GIPC-A-NHAc d18:1_h22:0	1259.74	620.5
	GIPC-A-NH2 d18:1_h25:0	1259.78	662.5
	GIPC-A-NH2 t18:1_C25:0	1259.78	660.6
	GIPC-A-NH2 d18:0_C26:0	1259.81	692.5
	GIPC-A t18:1_h24:1	1260.7	662.6
	GIPC-A d18:1_h25:0	1260.76	662.5
	GIPC-A t18:1_C25:0	1260.76	660.6
	GIPC-A d18:0_C26:0	1260.8	692.5
	GIPC-A-NHAc d18:0_h22:0	1261.76	622.5
	GIPC-A-NHAc t18:0_C22:0	1261.76	622.6
	GIPC-A-NH2 d18:0_h25:0	1261.79	664.6
	GIPC-A-NH2 t18:0_C25:0	1261.79	664.6
	GIPC-A-NH2 t18:1_h24:0	1261.8	664.6
	GIPC-A-NH2 t18:0_h24:1	1261.8	664.6
	GIPC-A d18:0_h25:0	1262.78	664.6
	GIPC-A t18:0_C25:0	1262.78	664.6
	GIPC-A t18:1_h24:0	1262.8	664.6
	GIPC-A t18:0_h24:1	1262.8	664.6
	GIPC-A-NH2 t18:0_h24:0	1263.8	666.6
	GIPC-A t18:0_h24:0	1264.8	666.6
	GIPC-A-NHAc d18:1_C24:1	1269.76	660.5
	GIPC-A-NHAc d18:0_C24:1	1271.78	662.5
	GIPC-A-NHAc d18:1_C24:0	1271.78	662.5
	GIPC-A-NH2 d18:1_h26:0	1273.79	676.5
	GIPC-A-NHAc d18:0_C24:0	1273.79	664.5
	GIPC-A-NH2 t18:1_C26:0	1273.8	676.7
	GIPC-A d18:1_h26:0	1274.78	676.5
	GIPC-A t18:1_C26:0	1274.8	676.7
	GIPC-A-NHAc t18:1_h22:0	1275.7	636.6
	GIPC-A-NH2 t18:1_h25:0	1275.8	678.6
	GIPC-A-NH2 d18:0_h26:0	1275.81	678.5
	GIPC-A-NH2 t18:0_C26:0	1275.81	678.7
	GIPC-A d18:0_h26:0	1276.79	678.5
	GIPC-A t18:0_C26:0	1276.79	678.7
	GIPC-A t18:1_h25:0	1276.8	678.6
	GIPC-A-NHAc t18:0_h22:0	1277.7	638.6
	GIPC-A-NH2 t18:0_h25:0	1277.8	680.6
	GIPC-B d18:1_C16:0	1278.66	520.5
	GIPC-A t18:0_h25:0	1278.8	680.6
	GIPC-B-NH2 d18:1_C16:0	1279.69	520.5
	GIPC-B-NH2 d18:0_C16:0	1281.71	522.5
	GIPC-B d18:0_C16:0	1282.69	522.5
	GIPC-A-NHAc d18:1_h24:1	1285.76	646.5
	GIPC-A-NHAc d18:1_C25:0	1285.79	676.5
	GIPC-A-NHAc t18:1_C24:1	1285.8	646.6
	GIPC-A-NHAc d18:0_h24:1	1287.77	648.5
	GIPC-A-NHAc d18:1_h24:0	1287.77	648.5
	GIPC-A-NHAc t18:0_C24:1	1287.77	648.6
	GIPC-A-NHAc t18:1_C24:0	1287.8	648.6
	GIPC-A-NHAc d18:0_C25:0	1287.81	678.5
	GIPC-A-NHAc d18:0_h24:0	1289.79	650.5
	GIPC-A-NHAc t18:0_C24:0	1289.79	650.6
	GIPC-A-NH2 t18:1_h26:0	1289.8	692.7
	GIPC-A t18:1_h26:0	1290.8	692.7
	GIPC-A-NH2 t18:0_h26:0	1291.8	694.7
	GIPC-A t18:0_h26:0	1292.8	694.7
	GIPC-B-NH2 t18:1_C16:0	1295.7	536.6
	GIPC-B-NH2 d18:1_h16:0	1295.7	536.6
	GIPC-B t18:1_C16:0	1296.7	536.6
	GIPC-B d18:1_h16:0	1296.7	536.6
	GIPC-B-NH2 t18:0_C16:0	1297.7	538.5
	GIPC-B-NH2 d18:0_h16:0	1297.7	538.5
	GIPC-B t18:0_C16:0	1298.7	538.5
	GIPC-B d18:0_h16:0	1298.7	538.5
	GIPC-A-NHAc d18:1_C26:0	1299.81	690.5
	GIPC-A-NHAc t18:1_C25:0	1301.79	660.6
	GIPC-A-NHAc d18:1_h25:0	1301.79	662.5
	GIPC-A-NHAc t18:1_h24:1	1301.8	662.6
	GIPC-A-NHAc d18:0_C26:0	1301.82	692.5
	GIPC-A-NHAc t18:1_h24:0	1303.8	664.6
	GIPC-A-NHAc t18:0_h24:1	1303.8	664.6
	GIPC-A-NHAc d18:0_h25:0	1303.8	664.6
	GIPC-A-NHAc t18:0_C25:0	1303.8	664.6
	GIPC-A-NHAc t18:0_h24:0	1305.8	666.6
	GIPC-B d18:1_C18:0	1306.71	548.5
	GIPC-B-NH2 d18:1_C18:0	1307.71	548.5
	GIPC-B-NH2 d18:0_C18:0	1309.71	550.5
	GIPC-B d18:0_C18:0	1310.71	550.5
	GIPC-B-NH2 t18:1_h16:0	1311.7	552.5
	GIPC-B t18:1_h16:0	1312.7	552.5
	GIPC-B-NH2 t18:0_h16:0	1313.7	554.5
	GIPC-B t18:0_h16:0	1314.7	554.5
	GIPC-A-NHAc t18:1_C26:0	1315.8	676.7
	GIPC-A-NHAc d18:1_h26:0	1315.8	676.5
	GIPC-A-NHAc t18:1_h25:0	1317.8	678.6
	GIPC-A-NHAc d18:0_h26:0	1317.82	678.5
	GIPC-A-NHAc t18:0_C26:0	1317.82	678.7
	GIPC-A-NHAc t18:0_h25:0	1319.8	680.6
	GIPC-B-NHAc d18:1_C16:0	1321.7	520.5
	GIPC-B-NH2 d18:1_h18:0	1323.71	564.5
	GIPC-B-NH2 t18:1_C18:0	1323.71	564.6
	GIPC-B-NHAc d18:0_C16:0	1323.72	522.5
	GIPC-B d18:1_h18:0	1324.71	564.5
	GIPC-B t18:1_C18:0	1324.71	564.6
	GIPC-B-NH2 d18:0_h18:0	1325.71	566.5
	GIPC-B-NH2 t18:0_C18:0	1325.71	566.5
	GIPC-B t18:0_C18:0	1326.71	566.5
	GIPC-B d18:0_h18:0	1326.72	566.5
	GIPC-A-NHAc t18:1_h26:0	1331.8	692.7
	GIPC-A-NHAc t18:0_h26:0	1333.8	694.7
	GIPC-B-NH2 d18:1_C20:0	1335.76	606.5
	GIPC-B d18:1_C20:0	1336.74	606.5
	GIPC-B-NHAc t18:1_C16:0	1337.7	536.6
	GIPC-B-NHAc d18:1_h16:0	1337.7	536.6
	GIPC-B-NH2 d18:0_C20:0	1337.77	608.5
	GIPC-B d18:0_C20:0	1338.76	608.5
	GIPC-B-NHAc t18:0_C16:0	1339.7	538.5
	GIPC-B-NH2 t18:1_h18:0	1339.7	580.5
	GIPC-B-NHAc d18:0_h16:0	1339.7	538.5
	GIPC-B t18:1_h18:0	1340.7	580.5
	GIPC-B-NH2 t18:0_h18:0	1341.71	582.5
	GIPC-B t18:0_h18:0	1342.71	582.5
	GIPC-B-NHAc d18:1_C18:0	1349.72	548.5
	GIPC-B-NHAc d18:0_C18:0	1351.72	550.5
	GIPC-B-NH2 d18:1_h20:0	1351.75	592.5
	GIPC-B-NH2 t18:1_C20:0	1351.75	592.6
	GIPC-B d18:1_h20:0	1352.73	592.5
	GIPC-B t18:1_C20:0	1352.73	592.6
	GIPC-B-NHAc t18:1_h16:0	1353.7	552.5
	GIPC-B-NH2 d18:0_h20:0	1353.77	594.5
	GIPC-B-NH2 t18:0_C20:0	1353.77	594.6
	GIPC-B d18:0_h20:0	1354.75	594.5
	GIPC-B t18:0_C20:0	1354.75	594.6
	GIPC-B-NHAc t18:0_h16:0	1355.7	554.5
	GIPC-B-NH2 d18:1_C22:0	1363.79	634.5
	GIPC-B d18:1_C22:0	1364.77	634.5
	GIPC-B-NHAc d18:1_h18:0	1365.71	564.5
	GIPC-B-NHAc t18:1_C18:0	1365.72	564.6
	GIPC-B-NH2 d18:0_C22:0	1365.8	636.5
	GIPC-B d18:0_C22:0	1366.79	636.5
	GIPC-B-NH2 t18:1_h20:0	1367.7	608.6
	GIPC-B-NHAc d18:0_h18:0	1367.71	566.5
	GIPC-B-NHAc t18:0_C18:0	1367.71	566.5
	GIPC-B t18:1_h20:0	1368.7	608.6
	GIPC-B-NH2 t18:0_h20:0	1369.7	610.6
	GIPC-B t18:0_h20:0	1370.74	610.6
	GIPC-B-NHAc d18:1_C20:0	1377.77	606.5
	GIPC-B-NH2 d18:1_h22:0	1379.78	620.5
	GIPC-B-NHAc d18:0_C20:0	1379.78	608.5
	GIPC-B-NH2 t18:1_C22:0	1379.8	620.6
	GIPC-B t18:1_C22:0	1380.8	620.6
	GIPC-B-NHAc t18:1_h18:0	1381.71	580.5
	GIPC-B-NH2 d18:0_h22:0	1381.8	622.5
	GIPC-B-NH2 t18:0_C22:0	1381.8	622.6
	GIPC-B d18:0_h22:0	1382.78	622.5
	GIPC-B t18:0_C22:0	1382.8	622.6
	GIPC-B-NHAc t18:0_h18:0	1383.71	582.5
	GIPC-B-NH2 d18:1_C24:1	1389.8	660.5
	GIPC-B d18:1_C24:1	1390.79	660.5
	GIPC-B-NH2 d18:0_C24:1	1391.82	662.5
	GIPC-B-NH2 d18:1_C24:0	1391.82	662.5
	GIPC-B d18:0_C24:1	1392.8	662.5
	GIPC-B d18:1_C24:0	1392.8	662.5
	GIPC-B-NHAc d18:1_h20:0	1393.76	592.5
	GIPC-B-NHAc t18:1_C20:0	1393.76	592.6
	GIPC-B-NH2 d18:0_C24:0	1393.83	664.5
	GIPC-B d18:0_C24:0	1394.82	664.5
	GIPC-B-NHAc d18:0_h20:0	1395.78	594.5
	GIPC-B-NHAc t18:0_C20:0	1395.78	594.6
	GIPC-B-NH2 t18:1_h22:0	1395.8	636.6
	GIPC-B t18:1_h22:0	1396.8	636.6
	GIPC-B-NH2 t18:0_h22:0	1397.8	638.6
	GIPC-B t18:0_h22:0	1398.8	638.6
	GIPC-B-NHAc d18:1_C22:0	1405.8	634.5
	GIPC-B-NH2 d18:1_h24:1	1405.8	646.5
	GIPC-B-NH2 t18:1_C24:1	1405.8	646.6
	GIPC-B-NH2 d18:1_C25:0	1405.83	676.5
	GIPC-B d18:1_h24:1	1406.78	646.5
	GIPC-B t18:0_C24:1	1406.78	648.6
	GIPC-B t18:1_C24:1	1406.8	646.6
	GIPC-B d18:1_C25:0	1406.82	676.5
	GIPC-B-NH2 t18:1_C24:0	1407.8	648.6
	GIPC-B-NH2 d18:0_h24:1	1407.81	648.5
	GIPC-B-NH2 d18:1_h24:0	1407.81	648.5
	GIPC-B-NH2 t18:0_C24:1	1407.82	648.6
	GIPC-B-NHAc d18:0_C22:0	1407.82	636.5
	GIPC-B-NH2 d18:0_C25:0	1407.85	678.5
	GIPC-B d18:0_h24:1	1408.8	648.5
	GIPC-B d18:1_h24:0	1408.8	648.5
	GIPC-B t18:1_C24:0	1408.8	648.6
	GIPC-B d18:0_C25:0	1408.83	678.5
	GIPC-B-NHAc t18:1_h20:0	1409.76	608.6
	GIPC-B-NH2 t18:0_C24:0	1409.8	650.6
	GIPC-B-NH2 d18:0_h24:0	1409.83	650.5
	GIPC-B t18:0_C24:0	1410.8	650.6
	GIPC-B d18:0_h24:0	1410.81	650.5
	GIPC-B-NHAc t18:0_h20:0	1411.75	610.6
	GIPC-B-NH2 d18:1_C26:0	1419.85	690.5
	GIPC-B d18:1_C26:0	1420.83	690.5
	GIPC-B-NHAc d18:1_h22:0	1421.79	620.5
	GIPC-B-NH2 t18:1_h24:1	1421.8	662.6
	GIPC-B-NHAc t18:1_C22:0	1421.81	620.6
	GIPC-B-NH2 d18:1_h25:0	1421.83	662.5
	GIPC-B-NH2 t18:1_C25:0	1421.83	660.6
	GIPC-B-NH2 d18:0_C26:0	1421.87	692.5
	GIPC-B t18:1_h24:1	1422.8	662.6
	GIPC-B d18:1_h25:0	1422.81	662.5
	GIPC-B t18:0_C25:0	1422.81	664.6
	GIPC-B t18:1_C25:0	1422.81	660.6
	GIPC-B d18:0_C26:0	1422.85	692.5
	GIPC-B-NH2 t18:1_h24:0	1423.8	664.6
	GIPC-B-NH2 t18:0_h24:1	1423.8	664.6
	GIPC-B-NHAc t18:0_C22:0	1423.8	622.6
	GIPC-B-NHAc d18:0_h22:0	1423.81	622.5
	GIPC-B-NH2 d18:0_h25:0	1423.84	664.6
	GIPC-B-NH2 t18:0_C25:0	1423.85	664.6
	GIPC-B t18:1_h24:0	1424.8	664.6
	GIPC-B t18:0_h24:1	1424.8	664.6
	GIPC-B d18:0_h25:0	1424.83	664.6
	GIPC-B-NH2 t18:0_h24:0	1425.8	666.6
	GIPC-B t18:0_h24:0	1426.8	666.6
	GIPC-B-NHAc d18:1_C24:1	1431.81	660.5
	GIPC-B-NHAc d18:1_C24:0	1433.83	662.5
	GIPC-B-NHAc d18:0_C24:1	1433.83	662.5
	GIPC-B-NH2 t18:1_C26:0	1435.8	676.7
	GIPC-B-NH2 d18:1_h26:0	1435.84	676.5
	GIPC-B-NHAc d18:0_C24:0	1435.85	664.5
	GIPC-B t18:1_C26:0	1436.8	676.7
	GIPC-B d18:1_h26:0	1436.83	676.5
	GIPC-B-NHAc t18:1_h22:0	1437.8	636.6
	GIPC-B-NH2 t18:1_h25:0	1437.8	678.6
	GIPC-B-NH2 t18:0_C26:0	1437.8	678.7
	GIPC-B-NH2 d18:0_h26:0	1437.86	678.5
	GIPC-B t18:1_h25:0	1438.8	678.6
	GIPC-B t18:0_C26:0	1438.8	678.7
	GIPC-B d18:0_h26:0	1438.84	678.5
	GIPC-B d18:1_h22:0	1438.84	620.5
	GIPC-B-NHAc t18:0_h22:0	1439.8	638.6
	GIPC-B-NH2 t18:0_h25:0	1439.8	680.6
	GIPC-B t18:0_h25:0	1440.8	680.6
	GIPC-B-NHAc t18:1_C24:1	1447.8	646.6
	GIPC-B-NHAc d18:1_h24:1	1447.81	646.5
	GIPC-B-NHAc d18:1_C25:0	1447.84	676.5
	GIPC-B-NHAc t18:1_C24:0	1449.8	648.6
	GIPC-B-NHAc d18:0_h24:1	1449.82	648.5
	GIPC-B-NHAc t18:0_C24:1	1449.82	648.6
	GIPC-B-NHAc d18:1_h24:0	1449.82	648.5
	GIPC-B-NHAc d18:0_C25:0	1449.86	678.5
	GIPC-B-NH2 t18:1_h26:0	1451.8	692.7
	GIPC-B-NHAc d18:0_h24:0	1451.84	650.5
	GIPC-B-NHAc t18:0_C24:0	1451.84	650.6
	GIPC-B t18:1_h26:0	1452.8	692.7
	GIPC-B-NH2 t18:0_h26:0	1453.8	694.7
	GIPC-B t18:0_h26:0	1454.8	694.7
	GIPC-B-NHAc d18:1_C26:0	1461.86	690.5
	GIPC-B-NHAc t18:1_h24:1	1463.8	662.6
	GIPC-B-NHAc d18:1_h25:0	1463.84	662.5
	GIPC-B-NHAc t18:1_C25:0	1463.84	660.6
	GIPC-B-NHAc d18:0_C26:0	1463.88	692.5
	GIPC-B-NHAc t18:1_h24:0	1465.8	664.6
	GIPC-B-NHAc t18:0_h24:1	1465.8	664.6
	GIPC-B-NHAc d18:0_h25:0	1465.85	664.6
	GIPC-B-NHAc t18:0_C25:0	1465.86	664.6
	GIPC-B-NHAc t18:0_h24:0	1467.8	666.6
	GIPC-B-NHAc d18:1_h26:0	1477.85	676.5
	GIPC-B-NHAc t18:1_C26:0	1477.9	676.7
	GIPC-B-NHAc t18:1_h25:0	1479.8	678.6
	GIPC-B-NHAc d18:0_h26:0	1479.87	678.5
	GIPC-B-NHAc t18:0_C26:0	1479.9	678.7
	GIPC-B-NHAc t18:0_h25:0	1481.8	680.6
	GIPC-B-NHAc t18:1_h26:0	1493.9	692.7
	GIPC-B-NHAc t18:0_h26:0	1495.9	694.7

### Sheet: Cer-GluCer
	Name	Q1 Mass	Q3 Mass
	IS Cer d18:1_C17:0	552.536	264.471
	IS Cer d18:1_h17:0	568.531	264.471
	IS GluCer d18:1/c12:0	644.5	264.3
	Cer d18:1_C16:1	536.504	264.471
	Cer d18:1_C16:0	538.52	264.471
	Cer d18:0_C16:1	538.52	266.487
	Cer d18:0_C16:0	540.536	266.487
	Cer t18:1_C16:1	552.5	262.455
	Cer t18:0_C16:1	554.514	264.471
	Cer t18:1_C16:0	554.515	262.455
	Cer d18:1_h16:0	554.515	264.471
	Cer t18:0_C16:0	556.531	264.471
	Cer d18:0_h16:0	556.531	266.487
	Cer d18:1_C18:3	560.504	264.471
	Cer d18:1_C18:2	562.52	264.471
	Cer d18:0_C18:3	562.551	266.487
	Cer d18:1_C18:1	564.535	264.471
	Cer d18:0_C18:2	564.551	266.487
	Cer d18:0_C18:1	566.55	266.487
	Cer d18:1_C18:0	566.551	264.471
	Cer t18:1_C17:0	568.531	262.455
	Cer d18:0_C18:0	568.567	266.487
	Cer t18:1_h16:0	570.51	262.455
	Cer t18:0_C17:0	570.546	264.471
	Cer t18:0_h16:0	572.526	264.471
	Cer t18:1_C18:3	576.499	262.455
	Cer t18:1_C18:2	578.514	262.455
	Cer t18:0_C18:3	578.514	264.471
	Cer t18:1_C18:1	580.53	262.455
	Cer t18:0_C18:2	580.53	264.471
	Cer t18:1_C18:0	582.546	262.455
	Cer t18:0_C18:1	582.546	264.471
	Cer t18:0_C18:0	584.562	264.471
	Cer d18:1_C20:1	592.567	264.471
	Cer d18:1_C20:0	594.583	264.471
	Cer d18:0_C20:1	594.583	266.487
	Cer d18:0_C20:0	596.598	266.487
	Cer t18:1_C20:1	608.562	262.455
	Cer d18:1_h20:1	608.562	264.471
	Cer t18:1_C20:0	610.578	262.455
	Cer t18:0_C20:1	610.578	264.471
	Cer d18:0_h20:1	610.578	266.487
	Cer d18:1_h20:0	610.579	264.471
	Cer t18:0_C20:0	612.593	264.471
	Cer d18:0_h20:0	612.593	266.487
	Cer d18:1_C22:1	620.598	264.471
	Cer d18:1_C22:0	622.614	264.471
	Cer d18:0_C22:1	622.614	266.487
	Cer t18:1_h20:1	624.557	262.455
	Cer d18:0_C22:0	624.63	266.487
	Cer t18:1_h20:0	626.572	262.455
	Cer t18:0_h20:1	626.572	264.471
	Cer t18:0_h20:0	628.588	264.471
	Cer d18:1_h22:1	636.593	264.471
	Cer t18:1_C22:1	636.594	262.455
	Cer d18:1_C23:0	636.63	264.471
	Cer d18:1_h22:0	638.608	264.471
	Cer t18:1_C22:0	638.609	262.455
	Cer t18:0_C22:1	638.609	264.471
	Cer d18:0_h22:1	638.609	266.487
	Cer d18:0_C23:0	638.645	266.487
	Cer t18:0_C22:0	640.625	264.471
	Cer d18:0_h22:0	640.625	266.487
	Cer d18:1_C24:1	648.63	264.471
	Cer d18:1_C24:0	650.645	264.471
	Cer d18:0_C24:1	650.645	266.487
	Cer t18:1_h22:1	652.588	262.455
	Cer t18:1_C23:0	652.625	262.455
	Cer d18:1_h23:0	652.625	264.471
	Cer d18:0_C24:0	652.661	266.487
	Cer t18:1_h22:0	654.604	262.455
	Cer t18:0_h22:1	654.604	264.471
	Cer t18:0_C23:0	654.64	264.471
	Cer d18:0_h23:0	654.64	266.487
	Cer t18:0_h22:0	656.619	264.471
	Cer d18:1_h24:1	664.625	264.471
	Cer t18:1_C24:1	664.626	262.455
	Cer d18:1_C25:0	664.661	264.471
	Cer t18:1_C24:0	666.64	262.455
	Cer t18:0_C24:1	666.64	264.471
	Cer d18:0_h24:1	666.64	266.487
	Cer d18:1_h24:0	666.641	264.471
	Cer d18:0_C25:0	666.677	266.487
	Cer t18:1_h23:0	668.619	262.455
	Cer t18:0_C24:0	668.656	264.471
	Cer d18:0_h24:0	668.656	266.487
	Cer t18:0_h23:0	670.635	264.471
	Cer d18:1_C26:1	676.661	264.471
	Cer d18:1_C26:0	678.677	264.471
	Cer d18:0_C26:1	678.677	266.487
	Cer t18:1_h24:1	680.619	262.455
	Cer t18:1_C25:0	680.656	262.455
	Cer d18:1_h25:0	680.656	264.471
	Cer d18:0_C26:0	680.692	266.487
	Cer t18:1_h24:0	682.635	262.455
	Cer t18:0_h24:1	682.635	264.471
	Cer t18:0_C25:0	682.671	264.471
	Cer d18:0_h25:0	682.671	266.487
	Cer t18:0_h24:0	684.651	264.471
	Cer d18:1_h26:1	692.656	264.471
	Cer t18:1_C26:1	692.657	262.455
	Cer t18:1_C26:0	694.671	262.455
	Cer d18:1_h26:0	694.671	264.471
	Cer d18:0_h26:1	694.671	266.487
	Cer t18:0_C26:1	694.672	264.471
	Cer t18:1_h25:0	696.651	262.455
	Cer t18:0_C26:0	696.687	264.471
	Cer d18:0_h26:0	696.687	266.487
	GlCer_d18:1_C16:1	698.557	264.3
	Cer t18:0_h25:0	698.666	264.471
	GlCer_d18:1_C16:0	700.57	264.3
	GlCer_d18:0_C16:1	700.572	266.3
	GlCer_d18:0_C16:0	702.58	266.3
	Cer t18:1_h26:1	708.651	262.455
	Cer t18:1_h26:0	710.666	262.455
	Cer t18:0_h26:1	710.666	264.471
	Cer t18:0_h26:0	712.682	264.471
	GlCer_t18:1_C16:1	714.56	262.3
	GlCer_t18:0_C16:1	716.55	264.3
	GlCer_t18:1_C16:0	716.56	262.3
	GlCer_d18:1_h16:0	716.56	264.3
	GlCer_t18:0_C16:0	718.58	264.3
	GlCer_d18:0_h16:0	718.58	266.3
	GlCer_d18:1_C18:3	722.557	264.3
	GlCer_d18:1_C18:2	724.572	264.3
	GlCer_d18:0_C18:3	724.572	266.3
	GlCer_d18:1_C18:1	726.588	264.3
	GlCer_d18:0_C18:2	726.588	266.3
	GlCer_d18:1_C18:0	728.6	264.3
	GlCer_d18:0_C18:1	728.604	266.3
	GlCer_d18:0_C18:0	730.61	266.3
	GlCer_t18:1_h16:0	732.56	262.3
	GlCer_t18:0_h16:0	734.57	264.3
	GlCer_t18:1_C18:3	738.5	262.3
	GlCer_t18:1_C18:2	740.5	262.3
	GlCer_t18:0_C18:3	740.58	264.3
	GlCer_t18:1_C18:1	742.5	262.3
	GlCer_t18:0_C18:2	742.59	264.3
	GlCer_t18:1_C18:0	744.59	262.3
	GlCer_d18:1_h18:0	744.59	264.3
	GlCer_t18:0_C18:1	744.61	264.3
	GlCer_t18:0_C18:0	746.62	264.3
	GlCer_d18:0_h18:0	746.61	266.3
	GlCer_d18:1_C20:0	756.63	264.3
	GlCer_d18:0_C20:0	758.65	266.3
	GlCer_t18:1_h18:0	760.5	262.3
	GlCer_t18:0_h18:0	762.55	264.3
	GlCer_t18:1_C20:0	772.62	262.3
	GlCer_d18:1_h20:0	772.62	264.3
	GlCer_t18:0_C20:0	774.64	264.3
	GlCer_d18:0_h20:0	774.64	266.3
	GlCer_d18:1_C22:1	782.65	264.3
	GlCer_t18:1_C21:1	784.629	262.3
	GlCer_d18:1_C22:0	784.66	264.3
	GlCer_d18:0_C22:1	784.66	266.3
	GlCer_d18:0_C22:0	786.68	266.3
	GlCer_t18:1_h20:0	788.62	262.3
	GlCer_t18:0_h20:0	790.64	264.3
	GlCer_d18:1_C23:1	796.66	264.3
	GlCer_d18:1_h22:1	798.645	264.3
	GlCer_t18:1_C22:1	798.646	262.3
	GlCer_d18:1_C23:0	798.68	264.3
	GlCer_d18:0_C23:1	798.68	266.3
	GlCer_t18:1_C22:0	800.66	262.3
	GlCer_d18:1_h22:0	800.66	264.3
	GlCer_d18:0_h22:1	800.66	266.3
	GlCer_t18:0_C22:1	800.661	264.3
	GlCer_d18:0_C23:0	800.69	266.3
	GlCer_t18:0_C22:0	802.676	264.3
	GlCer_d18:0_h22:0	802.676	266.3
	GlCer_d18:1_C24:1	810.681	264.3
	GlCer_t18:1_C23:1	812.66	262.3
	GlCer_d18:1_h23:1	812.661	264.3
	GlCer_d18:1_C24:0	812.697	264.3
	GlCer_d18:0_C24:1	812.697	266.3
	GlCer_t18:1_h22:1	814.64	262.3
	GlCer_t18:1_C23:0	814.676	262.3
	GlCer_d18:1_h23:0	814.676	264.3
	GlCer_d18:0_h23:1	814.676	266.3
	GlCer_t18:0_C23:1	814.677	264.3
	GlCer_d18:0_C24:0	814.71	266.3
	GlCer_t18:1_h22:0	816.656	262.3
	GlCer_t18:0_h22:1	816.656	264.3
	GlCer_t18:0_C23:0	816.692	264.3
	GlCer_d18:0_h23:0	816.692	266.3
	GlCer_t18:0_h22:0	818.671	264.3
	GlCer_d18:1_C25:1	824.697	264.3
	GlCer_d18:1_h24:1	826.676	264.3
	GlCer_t18:1_C24:1	826.677	262.3
	GlCer_d18:1_C25:0	826.713	264.3
	GlCer_d18:0_C25:1	826.713	266.3
	GlCer_t18:1_h23:1	828.656	262.3
	GlCer_t18:1_C24:0	828.692	262.3
	GlCer_d18:1_h24:0	828.692	264.3
	GlCer_d18:0_h24:1	828.692	266.3
	GlCer_t18:0_C24:1	828.693	264.3
	GlCer_d18:0_C25:0	828.728	266.3
	GlCer_t18:1_h23:0	830.671	262.3
	GlCer_t18:0_h23:1	830.671	264.3
	GlCer_t18:0_C24:0	830.708	264.3
	GlCer_d18:0_h24:0	830.708	266.3
	GlCer_t18:0_h23:0	832.687	264.3
	GlCer_d18:1_C26:1	838.713	264.3
	GlCer_d18:1_h25:1	840.692	264.3
	GlCer_t18:1_C25:1	840.693	262.3
	GlCer_d18:1_C26:0	840.728	264.3
	GlCer_d18:0_C26:1	840.728	266.3
	GlCer_t18:1_h24:1	842.671	262.3
	GlCer_t18:0_C25:1	842.707	264.3
	GlCer_t18:1_C25:0	842.708	262.3
	GlCer_d18:1_h25:0	842.708	264.3
	GlCer_d18:0_h25:1	842.708	266.3
	GlCer_d18:0_C26:0	842.744	266.3
	GlCer_t18:1_h24:0	844.687	262.3
	GlCer_t18:0_h24:1	844.687	264.3
	GlCer_t18:0_C25:0	844.723	264.3
	GlCer_d18:0_h25:0	844.723	266.3
	GlCer_t18:0_h24:0	846.703	264.3
	GlCer_t18:1_C26:1	854.707	262.3
	GlCer_d18:1_h26:1	854.708	264.3
	GlCer_t18:1_h25:1	856.687	262.3
	GlCer_t18:1_C26:0	856.723	262.3
	GlCer_d18:1_h26:0	856.723	264.3
	GlCer_d18:0_h26:1	856.723	266.3
	GlCer_t18:0_C26:1	856.724	264.3
	GlCer_t18:1_h25:0	858.703	262.3
	GlCer_t18:0_h25:1	858.703	264.3
	GlCer_t18:0_C26:0	858.739	264.3
	GlCer_d18:0_h26:0	858.739	266.3
	GlCer_t18:0_h25:0	860.718	264.3
	GlCer_t18:1_h26:1	870.703	262.3
	GlCer_t18:1_h26:0	872.718	262.3
	GlCer_t18:0_h26:1	872.718	264.3
	GlCer_t18:0_h26:0	874.73	264.3
